# Tracing the drivers of range-wide bowhead whale genomic structure and diversity

**DOI:** 10.1101/2025.05.23.655713

**Authors:** Michael V. Westbury, Nicholas A. Freymueller, Andrea A. Cabrera, Lutz Bachmann, Steven H. Ferguson, Mads Peter Heide-Jørgensen, Kit M. Kovacs, Christian Lydersen, Olga Shpak, Øystein Wiig, Damien A. Fordham, Eline D. Lorenzen

## Abstract

Understanding how past environmental and anthropogenic factors shaped contemporary genetic patterns is essential for assessing the vulnerability of species in the face of ongoing climate change. The bowhead whale (*Balaena mysticetus*) – the only baleen whale found in the Arctic year-round – has a strong association with sea ice, long history of human exploitation, and a circumpolar distribution, making it a valuable model for investigating how these factors have shaped population structure in the marine Arctic. We analysed both nuclear and mitochondrial genomes from bowhead whale individuals sampled across the species’ circumpolar range, encompassing all four recognized management stocks. Our results reveal three not four genetically differentiated populations: the Sea of Okhotsk stock; the East Greenland-Svalbard-Barents Sea stock; and a combined population containing the Bering-Chukchi-Beaufort Seas and East Canada-West Greenland stocks. We utilised ecological niche modeling and bowhead whale telemetry data to model stock connectivity over the past 11,700 years, and identify past habitat connectivity as a key driver of current population structure. Despite centuries of intensive commercial whaling, the three bowhead whale populations exhibit little-to-no evidence of recent inbreeding and retain high genetic diversity relative to other mammalian species. The lowest genetic diversity, most inbreeding, and highest realised genetic load being in the Sea of Okhotsk population. Collectively, our findings shed light on the recent population history and dynamics of bowhead whales, and offer valuable baseline data on present-day genetic structure and diversity to support effective conservation and management strategies.
