## Supplementary table S1 for "Tracing the drivers of range-wide bowhead whale genomic structure and diversity"

### Sheet: Supplementary table S1
						Nuclear		Mitochondrial
Sample ID	Stock	Region	Location	Latitude	Longitude	# uniquely mapped reads	Coverage	BP mapped	Coverage	Genbank ID	Reference
17-05	East Greenland-Svalbard-Barents Sea			76.53	-3.54	156811231	10.7041	81346900	4963.51	SAMN15402837	Cerca et al 2022
17-07	East Greenland-Svalbard-Barents Sea			76.41	-4.14	236922398	16.0089	115835420	7067.88	SAMN15402838	Cerca et al 2022
17-08	East Greenland-Svalbard-Barents Sea			76.41	-4.14	268190167	18.3004	112920517	6890.02	SAMN15402839	Cerca et al 2022
17-10	East Greenland-Svalbard-Barents Sea			76.34	-3.28	207323036	13.5218	92162161	5623.42	SAMN15402840	Cerca et al 2022
17-12	East Greenland-Svalbard-Barents Sea			76.35	-3.36	258160469	17.5875	115777167	7064.32	SAMN15402841	Cerca et al 2022
17-17	East Greenland-Svalbard-Barents Sea			76.34	-3.2	242094362	16.635	111587631	6808.69	SAMN15402842	Cerca et al 2022
17-18	East Greenland-Svalbard-Barents Sea			76.29	-2.33	252055403	17.1886	120475130	7350.98	SAMN15402843	Cerca et al 2022
17-19	East Greenland-Svalbard-Barents Sea			76.5	-4.3	308824728	20.9377	121203707	7395.43	SAMN15402844	Cerca et al 2022
17-20	East Greenland-Svalbard-Barents Sea			76.5	-4.3	166226346	10.9639	111366478	6795.2	SAMN15402845	Cerca et al 2022
17-21	East Greenland-Svalbard-Barents Sea			76.5	-4.31	258910160	17.845	105114946	6413.75	SAMN15402846	Cerca et al 2022
18_5_S2	East Greenland-Svalbard-Barents Sea			79.17	-18.25	158982238	9.95988	67825592	4138.48	SAMN15402847	Cerca et al 2022
18_6_S3	East Greenland-Svalbard-Barents Sea			79.17	-18.25	175835150	11.2316	125068531	7631.25	SAMN15402848	Cerca et al 2022
CGG_1_024311	East Canada-West Greenland	West Greenland	Disko bay	68.997	-52.0103	27789564	1.78512	24079158	1469.23		This study
CGG_1_024312	East Canada-West Greenland	West Greenland	Disko bay	68.997	-52.0103	24277874	1.53374	13067629	797.341		This study
CGG_1_024313	East Canada-West Greenland	West Greenland	Disko bay	68.997	-52.0103	20668968	1.28965	7970212	486.315		This study
CGG_1_024314	East Canada-West Greenland	West Greenland	Disko bay	68.997	-52.0103	24202850	1.57248	18777078	1145.71		This study
CGG_1_024315	East Canada-West Greenland	West Greenland	Disko bay	68.997	-52.0103	17747113	1.10419	8538089	520.965		This study
CGG_1_024316	East Canada-West Greenland	Central Canada	Taloyoak	69.8081	-92.6094	7610290	0.394071	31550904	1925.13	SAMN44333692	Westbury et al 2024
CGG_1_024317	East Canada-West Greenland	Central Canada	Arctic Bay	72.7236	-86.7736	18867984	1.16787	6203178	378.496	SAMN44333693	Westbury et al 2024
CGG_1_024318	East Canada-West Greenland	Central Canada	Pangnirtung	65.8298	-65.6014	16928793	1.06706	23429055	1429.56	SAMN44333694	Westbury et al 2024
CGG_1_024319	East Canada-West Greenland	Central Canada	Pangnirtung	65.8064	-65.47	14794814	0.918679	6887360	420.243	SAMN44333695	Westbury et al 2024
CGG_1_024320	East Canada-West Greenland	Central Canada	Igloolik	69.7122	-81.8742	374568505	26.5498	13468413	821.796	SAMN44333696	Westbury et al 2024/This study
CGG_1_024321	East Canada-West Greenland	Central Canada	Iqaluit	63.7323	-68.514	11155125	0.685306	4309415	262.946	SAMN44333697	Westbury et al 2024
CGG_1_024322	East Canada-West Greenland	Central Canada	Naujaat	66.4389	-86.1472	3728861	0.23313	3244394	197.962	SAMN44333698	Westbury et al 2024
CGG_1_024323	Bering/Chukchi/Beaufort Seas	West Canada	Prince albert sound	70.5287	-115.211	109813	0.00380568	5423251	330.908		This study
CGG_1_024324	Bering/Chukchi/Beaufort Seas	West Canada	Sachs harbour	71.9475	-125.396	17059863	1.03467	6275211	382.892		This study
CGG_1_024325	Bering/Chukchi/Beaufort Seas	West Canada	Horton River	67.8439	-120.751	53827	0.00144049	1593906	97.2546		This study
CGG_1_024327	Bering/Chukchi/Beaufort Seas	West Canada	Mackenzie River delta	69.36	-135.71	13483749	0.813883	4482328	273.496		This study
CGG_1_024328	Bering/Chukchi/Beaufort Seas	West Canada	Mackenzie River delta	69.36	-135.71	15753073	0.966761	3727796	227.457		This study
CGG_1_024329	Bering/Chukchi/Beaufort Seas	West Canada	Mackenzie River delta	69.36	-135.71	6876231	0.396383	3789294	231.21		This study
CGG_1_024330	Bering/Chukchi/Beaufort Seas	West Canada	Mackenzie River delta	69.36	-135.71	16883465	1.00605	4923514	300.416		This study
CGG_1_024474	Sea of Okhotsk	Sea of Okhotsk		55.1172	135.68	300266315	20.2999	129814754	7920.85		This study
CGG_1_024475	Sea of Okhotsk	Sea of Okhotsk		55.1128	135.7	50177217	3.36357	27460509	1675.55		This study
CGG_1_024476	Sea of Okhotsk	Sea of Okhotsk		53.5967	137.342	50296081	3.36636	97642493	5957.81		This study
CGG_1_024477	Sea of Okhotsk	Sea of Okhotsk		55.1132	135.687	46289428	3.04775	60559142	3695.11		This study
CGG_1_024478	Sea of Okhotsk	Sea of Okhotsk		53.5628	137.362	51275122	3.54262	26735436	1631.3		This study
CGG_1_024479	Sea of Okhotsk	Sea of Okhotsk		53.593	137.339	51267088	3.4552	49460821	3017.93		This study
CGG_1_024480	Sea of Okhotsk	Sea of Okhotsk		53.5978	137.303	49993166	3.30684	51361578	3133.91		This study
CGG_1_024481	Sea of Okhotsk	Sea of Okhotsk		53.5707	137.356	51654831	3.39843	40034742	2442.78		This study
CGG_1_024482	Sea of Okhotsk	Sea of Okhotsk		53.5983	137.289	49503136	3.358	26688260	1628.43		This study
CGG_1_024483	Sea of Okhotsk	Sea of Okhotsk		54.7758	135.229	49062638	3.27081	26983504	1646.44		This study
DL7641	East Canada-West Greenland	West Greenland	Disko bay	68.997	-52.0103	24676081	1.6489	16449493	1003.69		This study
DL7642	East Canada-West Greenland	West Greenland	Disko bay	68.997	-52.0103	22614931	1.51722	42451185	2590.22		This study
A	East Greenland-Svalbard-Barents Sea			80.58	2.09	NA				KY026766	Nyhus et al 2016
H	East Greenland-Svalbard-Barents Sea			81.04	1.16	NA				KY026773	Nyhus et al 2016
I	East Greenland-Svalbard-Barents Sea			79.54	1.03	NA				KY026772	Nyhus et al 2016
AP006472	Sea of Okhotsk			58.1	154.5	NA				AP006472	Sasaki et al 2005
Bowhead1	East Canada-West Greenland	West Greenland				NA				SRS774332	Keane et al 2015
